# Metagenomic Evidence for Horizontal Gene Transfer and Functional Convergence in the Oral Microbiome of Cohabiting Dogs and Owners

**DOI:** 10.64898/2026.04.06.716839

**Authors:** Chuantao Fang, Shan Li, Yongxiang Li, Asadullah Abid, Lu Liu, Zhuo Lan, Feng liu, Guofeng Cheng

**Affiliations:** Shanghai Tenth People’s Hospital, Institute for Infectious Diseases and Vaccine Development, Clinical Center for Brain and Spinal Cord Research of Tongji University, Affiliated Shanghai Blue Cross Brain hospital, Tongji University School of Medicine, Shanghai 200331, China; Jiangxi Provincial Key Laboratory of Cell Precision Therapy, School of Basic Medical Sciences,Jiujiang University, Jiujiang,332005, Jiangxi, China; Disease control and prevention of Canal district of Cangzhou City, Hebei, China; Digestive Endoscopy Center and department of gastroenterology, Shanghai Tenth People’s Hospital, Tongji University School of Medicine, 301 Mid. Yanchang Road, Shanghai, 200072, China

**Author notes:** Corresponding author: Guofeng Cheng,; Feng Liu. These authors contributed equally to this work (Chuantao Fang, Shan Li).

**Keywords:** Metagenome, Next Generation Sequencing, Pets, Human, Oral microbiome

## Abstract

The intimate cohabitation between humans and their pets facilitates bidirectional microbial exchange, yet the extent and functional consequences of this transfer within the oral niche remain underexplored. Here, we employed metagenomic sequencing to characterize the oral microbiome of dogs and their owners across distinct geographic regions in China, integrating taxonomic, gene-centric, and functional analyses using public databases (BacMet, CARD, eggNOG, KEGG) to assess microbe–host associations. We found that dog–owner pairs exhibited significantly higher gene-level similarity compared to unrelated individuals, indicating a strong cohabitation-driven microbial linkage. While no major taxonomic shifts were observed in the human oral microbiome associated with pet ownership, we identified a marked enrichment of antibiotic resistance genes (ARGs)—particularly those conferring resistance to peptides, fluoroquinolones, antiseptics, diaminopyrimidines, cephalosporins, and carbapenems—in cohabiting pairs. This enrichment, together with the identification of exclusively shared ARGs (e.g., mdtF, macB, RanA), suggests the potential for horizontal gene transfer (HGT) between pet- and human-associated microbiomes. Functional profiling further revealed greater similarity in microbial metabolic pathways between cohabiting pairs than between unrelated individuals, reinforcing the likelihood of HGT as a mechanism underlying functional convergence. Collectively, these findings reveal that cohabitation with dogs reshapes the human oral microbiome at the genetic and functional levels, with potential implications for antimicrobial resistance transmission. This study provides a foundational framework for assessing the health risks associated with pet–human microbial exchange in shared living environments.
