## Supplemental Table 1-3 for "Metagenomic Evidence for Horizontal Gene Transfer and Functional Convergence in the Oral Microbiome of Cohabiting Dogs and Owners"

### Sheet: Table S1
sample	raw_reads	raw_bases	clean_reads	clean_bases	clean_data_rate	q20	q30	gc	clean_reads_remove_host	clean_bases_remove_host	host_rate
s1	74800000	11220000000	66992402	10048860300	89.56	96.36	90.07	53.64	47747140	7162071000	28.7275
s2	66897468	10034620200	66571334	9985700100	99.51	98.47	96.08	41.34	9693288	1453993200	85.4392
s3	81280000	12192000000	66811372	10021705800	82.2	98.12	96.55	45.22	47191802	7078770300	29.3656
s4	74880000	11232000000	66851036	10027655400	89.28	96.74	90.53	42.27	9149328	1372399200	86.3139
s5	72560000	10884000000	66948744	10042311600	92.27	98.36	94.34	41.36	2264952	339742800	96.6169
s6	70400000	10560000000	66905042	10035756300	95.04	98.07	96.61	41.1	679204	101880600	98.9848
s7	80640000	12096000000	66946026	10041903900	83.02	97.34	91.68	43	26369118	3955367700	60.6114
s8	66797628	10019644200	66512648	9976897200	99.57	97.87	92.38	41.52	10185984	1527897600	84.6856
s9	74560000	11184000000	66753324	10012998600	89.53	98.14	96.56	40.98	5175956	776393400	92.2461
s10	67354752	10103212800	63737638	9560645700	94.63	97.44	95.66	55.46	62133768	9320065200	2.51636
s11	73280000	10992000000	66931036	10039655400	91.34	96.85	90.82	41.72	53087492	7963123800	20.6833
s12	70080000	10512000000	66850822	10027623300	95.39	96.93	96.46	55.45	65548356	9832253400	1.94832
s13	76240000	11436000000	66977026	10046553900	87.85	98.44	94.6	44.22	52487276	7873091400	21.6339
s14	76160000	11424000000	66732702	10009905300	87.62	98.28	96.6	43.45	28506738	4276010700	57.2822
s15	74960000	11244000000	67074150	10061122500	89.48	95.97	89.72	56.56	59605326	8940798900	11.1352
s16	66856182	10028427300	66603776	9990566400	99.62	98.65	96.37	44.67	37893526	5684028900	43.106
s17	72640000	10896000000	66689780	10003467000	91.81	97.77	96.16	46.82	48496476	7274471400	27.2805
s18	75520000	11328000000	66774816	10016222400	88.42	97.46	96.21	56.6	55348708	8302306200	17.1114
s19	69200000	10380000000	67082514	10062377100	96.94	95.99	88.68	52.05	66484058	9972608700	0.892119
s20	73600000	11040000000	66797756	10019663400	90.76	97.34	95.28	50.37	45009392	6751408800	32.6184
s21	70800000	10620000000	66866770	10030015500	94.44	98.49	95.47	57.21	66093674	9914051100	1.15617
s22	83120000	12468000000	66822898	10023434700	80.39	97.95	96.5	51.37	42420690	6363103500	36.5177

### Sheet: Table S2
sample	software	contig_number	assembly_length	n50	n90	max	min	average_size
s1	Megahit	5731	27561894	102480	1384	908892	300	4809
s2	Megahit	38823	50263550	1982	496	309077	300	1294
s3	Megahit	90714	169187945	4136	664	381362	300	1865
s4	Megahit	37283	43151194	1610	473	301635	300	1157
s5	Megahit	5118	4147719	993	393	14638	300	810
s6	Megahit	1963	1109337	569	343	15024	300	565
s7	Megahit	89710	102426874	1666	449	721383	300	1141
s8	Megahit	43143	41181145	1176	438	249058	300	954
s9	Megahit	14853	11714080	966	376	27496	300	788
s10	Megahit	79087	155795118	5707	656	900121	300	1969
s11	Megahit	51119	72559787	1737	592	415863	300	1419
s12	Megahit	80234	145763571	5095	616	900121	300	1816
s13	Megahit	214533	237174816	1722	413	572686	300	1105
s14	Megahit	137964	128182822	1156	408	278558	300	929
s15	Megahit	48827	76046294	2902	544	701638	300	1557
s16	Megahit	144768	156850801	1614	410	219899	300	1083
s17	Megahit	128905	173064922	2518	466	226499	300	1342
s18	Megahit	14897	54919858	49197	1119	670690	300	3686
s19	Megahit	27959	70709576	8769	836	832063	300	2529
s20	Megahit	71824	118215371	4298	530	347566	300	1645
s21	Megahit	7783	32113311	18156	1299	608201	300	4126
s22	Megahit	44736	77612881	3999	623	242612	300	1734

### Sheet: Table S3
sample	predicted_cds_number	removed_dup_cds_number
s1	29215	26999
s2	76375	54790
s3	207825	169904
s4	72273	49037
s5	10423	7009
s6	4180	2531
s7	161213	97899
s8	72845	48138
s9	25868	14812
s10	194323	149872
s11	88436	71642
s12	186580	141328
s13	368439	227144
s14	220003	123834
s15	106052	74761
s16	260620	169283
s17	251516	179646
s18	62766	52987
s19	83585	62715
s20	162150	108854
s21	35354	31678
s22	102619	81856
